# Comparative genomic analysis of *Planctomycetota* potential towards complex polysaccharide degradation identifies phylogenetically distinct groups of biotechnologically relevant microbes

**DOI:** 10.1101/2024.01.10.575047

**Authors:** Dominika Klimek, Malte Herold, Magdalena Calusinska

## Abstract

The outstanding hydrolytic potential of the *Planctomycetota* phylum for complex polysaccharide degradation has recently been acknowledged based on the numerous carbohydrate-active enzymes (CAZymes) encoded in their genomes. However, mainly members of the *Planctomycetia* class have been characterised up to now, and little is known about the degrading capacities of the other *Planctomycetota*. Our in-depth characterisation of the available planctomycetotal genomic resources increased our knowledge of the carbohydrolytic capacities of *Planctomycetota*. We showed that this single phylum encompasses a wide variety of the currently known CAZyme diversity assigned to glycoside hydrolase families, and that many members are characterised by a high versatility towards complex carbohydrate degradation, including lignocellulose. We also highlighted members of the *Isosphaerales, Pirellulales, Sedimentisphaerales* and *Tepidisphaerales* orders as having the highest encoded hydrolytic potential of the *Planctomycetota*. Furthermore, members of a yet uncultivated group affiliated to *Phycisphaerales* were identified as an interesting source of novel, lytic polysaccharide monooxygenases that could boost lignocellulose degradation. Surprisingly, many *Planctomycetota* from anaerobic digestion reactors were shown to encode CAZymes targeting algal polysaccharides – this opens new perspectives for algal biomass valorisation in biogas processes. Our study provides a new perspective on planctomycetotal carbohydrolytic potential, highlighting distinct phylogenetic groups which could provide a wealth of diverse, potentially novel CAZymes of industrial interest.
