## Additional File 3 for "Comparative genomic analysis of *Planctomycetota* potential towards complex polysaccharide degradation identifies phylogenetically distinct groups of biotechnologically relevant microbes"

### Sheet: Additional File 3
Additional File 3. Substrate specificity assigned to the GH and PL families based on [10] and the CAZy database (http://www.cazy.org/).
CAZyme family	Category	Substrate	Target
GH1	Algal/plant biomass	Oligosaccharides	Oligosaccharides
GH2	Algal/plant biomass	Oligosaccharides	Oligosaccharides
GH3	Algal/plant biomass	Oligosaccharides	Oligosaccharides
GH4	Algal/plant biomass	Oligosaccharides	Oligosaccharides
GH5	Plant biomass	Cellulose-hemicellulose	Cellulose
GH6	Algal/plant biomass	Oligosaccharides	Oligosaccharides
GH7	Plant biomass	Cellulose-hemicellulose	Cellulose
GH8	Plant biomass	Cellulose-hemicellulose	Cellulose
GH9	Plant biomass	Cellulose-hemicellulose	Cellulose
GH10	Plant biomass	Cellulose-hemicellulose	Xylan
GH11	Plant biomass	Cellulose-hemicellulose	Xylan
GH12	Plant biomass	Cellulose-hemicellulose	Cellulose
GH13	Algal/plant biomass	Glucan	Starch
GH14	Algal/plant biomass	Glucan	Starch
GH15	Algal/plant biomass	Glucan	Starch
GH16	Algal/plant biomass	Glucan	β-glucan
GH17	Algal/plant biomass	Glucan	β-glucan
GH18	Other	NAG-based	Chitin/mucin
GH19	Other	NAG-based	Chitin/mucin
GH20	Other	NAG-based	Chitin/mucin
GH22	Other	NAG-based	Peptidoglycan
GH23	Other	NAG-based	Peptidoglycan
GH24	Other	NAG-based	Peptidoglycan
GH25	Other	NAG-based	Peptidoglycan
GH26	Plant biomass	Other	Mannan
GH27	Algal/plant biomass	Oligosaccharides	Oligosaccharides
GH28	Plant biomass	Pectin	Pectin
GH29	Algal biomass	Other	Algae
GH30	Plant biomass	Cellulose-hemicellulose	Xylan
GH31	Algal/plant biomass	Oligosaccharides	Oligosaccharides
GH32	Algal/plant biomass	Glucan	α-glucan
GH33	Other	Other	Other
GH34	Other	Other	Other
GH35	Algal/plant biomass	Oligosaccharides	Oligosaccharides
GH36	Algal/plant biomass	Oligosaccharides	Oligosaccharides
GH37	Algal/plant biomass	Glucan	Starch
GH38	Algal/plant biomass	Oligosaccharides	Oligosaccharides
GH39	Algal/plant biomass	Oligosaccharides	Oligosaccharides
GH42	Algal/plant biomass	Oligosaccharides	Oligosaccharides
GH43	Algal/plant biomass	Oligosaccharides	Oligosaccharides
GH44	Plant biomass	Cellulose-hemicellulose	Cellulose
GH45	Plant biomass	Cellulose-hemicellulose	Cellulose
GH46	Other	NAG-based	Chitin/mucin
GH47	Other	Other	Mannan
GH48	Plant biomass	Cellulose-hemicellulose	Cellulose
GH49	Algal/plant biomass	Glucan	α-glucan
GH50	Algal biomass	Other	Algae
GH51	Algal/plant biomass	Oligosaccharides	Oligosaccharides
GH52	Algal/plant biomass	Oligosaccharides	Oligosaccharides
GH53	Plant biomass	Other	Arabinogalactan
GH54	Algal/plant biomass	Oligosaccharides	Oligosaccharides
GH55	Algal/plant biomass	Glucan	β-glucan
GH56	Other	Other	Other
GH57	Plant biomass	Glucan	Starch
GH58	Other	Other	Other
GH59	Plant biomass	Pectin	Pectin
GH62	Algal/plant biomass	Oligosaccharides	Oligosaccharides
GH63	Algal/plant biomass	Oligosaccharides	Oligosaccharides
GH64	Algal/plant biomass	Glucan	β-glucan
GH65	Algal/plant biomass	Glucan	Starch
GH66	Other	Glucan	α-glucan
GH67	Plant biomass	Cellulose-hemicellulose	Xylan
GH68	Algal/plant biomass	Glucan	Starch
GH70	Algal/plant biomass	Glucan	α-glucan
GH71	Algal/plant biomass	Glucan	Starch
GH72	Algal/plant biomass	Glucan	β-glucan
GH73	Other	NAG-based	Peptidoglycan
GH74	Plant biomass	Cellulose-hemicellulose	Xylan
GH75	Other	NAG-based	Chitin/mucin
GH76	Algal/plant biomass	Oligosaccharides	Mannan
GH77	Algal/plant biomass	Glucan	Starch
GH78	Plant biomass	Pectin	Pectin
GH79	Plant biomass	Pectin	Pectin
GH80	Other	NAG-based	Chitin/mucin
GH81	Plant biomass	Cellulose-hemicellulose	Cellulose
GH82	Algal biomass	Other	Algae
GH83	Other	Other	Other
GH84	Other	Other	Other
GH85	Other	NAG-based	Peptidoglycan
GH86	Algal biomass	Other	Algae
GH87	Other	Glucan	α-glucan
GH88	Other	NAG-based	Peptidoglycan
GH89	Other	NAG-based	Peptidoglycan
GH90	Plant biomass	Pectin	Pectin
GH91	Algal/plant biomass	Glucan	α-glucan
GH92	Other	Other	Mannan
GH93	Algal/plant biomass	Oligosaccharides	Oligosaccharides
GH94	Plant biomass	Cellulose-hemicellulose	Cellulose
GH95	Algal biomass	Other	Algae
GH96	Algal biomass	Other	Algae
GH97	Algal/plant biomass	Oligosaccharides	Oligosaccharides
GH98	Other	Other	Other
GH99	Other	Other	Other
GH100	Other	Other	Other
GH101	Other	NAG-based	Chitin/mucin
GH102	Other	NAG-based	Peptidoglycan
GH103	Other	NAG-based	Peptidoglycan
GH104	Other	NAG-based	Peptidoglycan
GH105	Plant biomass	Pectin	Pectin
GH106	Plant biomass	Pectin	Pectin
GH107	Algal biomass	Glucan	Algae
GH108	Other	NAG-based	Peptidoglycan
GH109	Other	NAG-based	Peptidoglycan
GH110	Algal/plant biomass	Oligosaccharides	Oligosaccharides
GH111	Other	Other	Other
GH112	Other	NAG-based	Peptidoglycan
GH113	Plant biomass	Other	Mannan
GH114	Other	Other	Other
GH115	Plant biomass	Cellulose-hemicellulose	Xylan
GH116	Algal/plant biomass	Oligosaccharides	Oligosaccharides
GH117	Algal biomass	Other	Algae
GH118	Algal biomass	Other	Algae
GH119	Algal/plant biomass	Glucan	Starch
GH120	Algal/plant biomass	Oligosaccharides	Oligosaccharides
GH121	Plant biomass	Other	Other
GH122	Algal/plant biomass	Glucan	Starch
GH123	Other	NAG-based	Peptidoglycan
GH124	Plant biomass	Cellulose-hemicellulose	Cellulose
GH125	Algal/plant biomass	Glucan	Starch
GH126	Algal/plant biomass	Glucan	Starch
GH127	Plant biomass	Pectin	Pectin
GH128	Plant biomass	Cellulose-hemicellulose	Cellulose
GH129	Other	NAG-based	Peptidoglycan
GH130	Plant biomass	Other	Mannan
GH131	Plant biomass	Cellulose-hemicellulose	Cellulose
GH132	Algal/plant biomass	Oligosaccharides	Oligosaccharides
GH133	Algal/plant biomass	Glucan	Starch
GH134	Plant biomass	Other	Mannan
GH135	Other	Other	Other
GH136	Other	Other	Other
GH137	Plant biomass	Pectin	Pectin
GH138	Plant biomass	Pectin	Pectin
GH139	Algal biomass	Other	Algae
GH140	Plant biomass	Pectin	Pectin
GH141	Plant biomass	Cellulose-hemicellulose	Xylan
GH142	Plant biomass	Pectin	Pectin
GH143	Plant biomass	Pectin	Pectin
GH144	Algal/plant biomass	Oligosaccharides	Oligosaccharides
GH145	Plant biomass	Pectin	Pectin
GH146	Plant biomass	Pectin	Pectin
GH147	Algal/plant biomass	Oligosaccharides	Oligosaccharides
GH148	Plant biomass	Cellulose-hemicellulose	Cellulose
GH149	Algal/plant biomass	Glucan	β-glucan
GH150	Algal biomass	Other	Algae
GH151	Algal biomass	Other	Algae
GH152	Algal/plant biomass	Glucan	β-glucan
GH153	Other	NAG-based	Peptidoglycan
GH154	Plant biomass	Pectin	Pectin
GH156	Other	Other	Other
GH157	Algal/plant biomass	Glucan	β-glucan
GH158	Algal/plant biomass	Oligosaccharides	Oligosaccharides
GH159	Algal/plant biomass	Oligosaccharides	Oligosaccharides
GH160	Other	Other	Other
GH161	Algal/plant biomass	Oligosaccharides	Oligosaccharides
GH162	Algal/plant biomass	Glucan	β-glucan
GH163	Other	NAG-based	Peptidoglycan
GH164	Plant biomass	Other	Mannan
GH165	Algal/plant biomass	Oligosaccharides	Oligosaccharides
GH166	Other	Other	Peptidoglycan
GH167	Algal biomass	Other	Algae
GH168	Algal biomass	Other	Algae
PL1	Plant biomass	Pectin	Pectin
PL2	Plant biomass	Pectin	Pectin
PL3	Plant biomass	Pectin	Pectin
PL4	Plant biomass	Pectin	Pectin
PL5	Algal biomass	Other	Algae
PL6	Algal biomass	Other	Algae
PL7	Algal biomass	Other	Algae
PL8	Plant biomass	Pectin	Pectin
PL9	Plant biomass	Pectin	Pectin
PL10	Plant biomass	Pectin	Pectin
PL11	Plant biomass	Pectin	Pectin
PL12	Other	Other	Other
PL13	Other	Other	Other
PL14	Algal biomass	Other	Algae
PL15	Algal biomass	Other	Algae
PL16	Other	Other	Other
PL17	Algal biomass	Other	Algae
PL18	Algal biomass	Other	Algae
PL20	Plant biomass	Pectin	Pectin
PL21	Other	Other	Other
PL22	Plant biomass	Pectin	Pectin
PL23	Other	Other	Other
PL24	Algal biomass	Other	Algae
PL25	Algal biomass	Other	Algae
PL26	Plant biomass	Pectin	Pectin
PL27	Plant biomass	Pectin	Pectin
PL28	Algal biomass	Other	Algae
PL29	Other	Other	Other
PL30	Other	Other	Other
PL31	Plant biomass	Pectin	Pectin
PL32	Algal biomass	Other	Algae
PL33	Other	Other	Other
PL34	Algal biomass	Other	Algae
PL35	Other	Other	Other
PL36	Algal biomass	Other	Algae
PL37	Other	Other	Other
PL38	Plant biomass	Pectin	Pectin
PL39	Algal biomass	Other	Algae
PL40	Algal biomass	Other	Algae
PL41	Algal biomass	Other	Algae
PL42	Plant biomass	Pectin	Pectin
